# Genome-scale CRISPR screening in a single mouse liver

**DOI:** 10.1101/2021.01.30.428976

**Authors:** Heather R. Keys, Kristin A. Knouse

## Abstract

A complete understanding of the genetic determinants underlying mammalian physiology and disease is limited by the availability of tools for high-throughput genetic dissection in the living organism. Genome-wide screening using CRISPR-Cas9 has emerged as a powerful method for uncovering the genetic regulation of cellular processes, but the need to stably deliver single guide RNAs to millions of cells has largely restricted its implementation to *ex vivo* systems. There thus remains a pressing need for accessible high-throughput functional genomics in a living organism. Here, we establish genome-wide enrichment and depletion screening in the liver of a single mouse and use this approach to uncover the complete regulation of cellular fitness in a living organism. We uncover regulation of cell fitness not previously identified in cell culture screens, underscoring the power of bringing high-throughput functional genomics into the organism. The approach we developed is accessible, robust, scalable, and adaptable to diverse phenotypes and CRISPR applications. We have hereby established a foundation for high-throughput functional genomics in a living mammal, enabling unprecedented insight into physiology and disease.
