## Supplemental Table 4 for "Genome-scale CRISPR screening in a single mouse liver"

### Sheet: SuppTable4_annotation
SuppTable4_all_mice: GSEA to identify depleted KEGG gene sets in our screen
Column	Description
NAME	gene set name
FDR q-val	FDR-adjusted p-value for depletion
SuppTable4_knouse_shotze: GSEA to identify depleted KEGG gene sets in our screen compared with mouse ES cell screens
Column	Description
NAME	gene set name
FDR q-val	FDR-adjusted p-value for depletion
SuppTable4_knouse_broad: GSEA to identify depleted KEGG gene sets in our screen compared with human HCC screens
Column	Description
NAME	gene set name
FDR q-val	FDR-adjusted p-value for depletion
SuppTable4_INDIVIDUAL_GENE_SETS: Gene scores (quantile-normalized median log2 fold change) of indicated gene sets in our screen, mouse ES cell screens, and human HCC screens
Column	Description
id	mouse gene name
gene	human gene name
median.qnorm.shotze	gene score in mouse ES cell screens
median.qnorm.broad	gene score in human HCC screens
median.qnorm.knouse	gene score in our screen

### Sheet: SuppTable4_all_mice
NAME	FDR q-val
KEGG_RIBOSOME	0
KEGG_PROTEASOME	0
KEGG_SPLICEOSOME	0
KEGG_RNA_POLYMERASE	0
KEGG_AMINOACYL_TRNA_BIOSYNTHESIS	0
KEGG_PYRIMIDINE_METABOLISM	0
KEGG_DNA_REPLICATION	0
KEGG_PROTEIN_EXPORT	0
KEGG_BASAL_TRANSCRIPTION_FACTORS	0
KEGG_N_GLYCAN_BIOSYNTHESIS	0
KEGG_NUCLEOTIDE_EXCISION_REPAIR	6.10128e-05
KEGG_CYTOSOLIC_DNA_SENSING_PATHWAY	5.59284e-05
KEGG_PURINE_METABOLISM	0.000102234
KEGG_EPITHELIAL_CELL_SIGNALING_IN_HELICOBACTER_PYLORI_INFECTION	0.000139855
KEGG_VIBRIO_CHOLERAE_INFECTION	0.000260151
KEGG_RNA_DEGRADATION	0.00301432
KEGG_SNARE_INTERACTIONS_IN_VESICULAR_TRANSPORT	0.00318193
KEGG_ANTIGEN_PROCESSING_AND_PRESENTATION	0.00307803
KEGG_MISMATCH_REPAIR	0.00305299
KEGG_OXIDATIVE_PHOSPHORYLATION	0.0076251
KEGG_CELL_CYCLE	0.00897114
KEGG_GLYCOSAMINOGLYCAN_BIOSYNTHESIS_HEPARAN_SULFATE	0.0154334
KEGG_HUNTINGTONS_DISEASE	0.0671096
KEGG_RENAL_CELL_CARCINOMA	0.0713135
KEGG_BASE_EXCISION_REPAIR	0.0740661
KEGG_HOMOLOGOUS_RECOMBINATION	0.120661
KEGG_UBIQUITIN_MEDIATED_PROTEOLYSIS	0.148421
KEGG_SYSTEMIC_LUPUS_ERYTHEMATOSUS	0.171978
KEGG_OOCYTE_MEIOSIS	0.173046
KEGG_PROGESTERONE_MEDIATED_OOCYTE_MATURATION	0.266755
KEGG_SELENOAMINO_ACID_METABOLISM	0.278005
KEGG_PRIMARY_IMMUNODEFICIENCY	0.312552
KEGG_PARKINSONS_DISEASE	0.414581
KEGG_PEROXISOME	0.441231
KEGG_CARDIAC_MUSCLE_CONTRACTION	0.475749
KEGG_ENDOCYTOSIS	0.470624
KEGG_VASOPRESSIN_REGULATED_WATER_REABSORPTION	0.514735
KEGG_GLYCOSYLPHOSPHATIDYLINOSITOL_GPI_ANCHOR_BIOSYNTHESIS	1
KEGG_CHRONIC_MYELOID_LEUKEMIA	1
KEGG_ALZHEIMERS_DISEASE	1
KEGG_ABC_TRANSPORTERS	1
KEGG_RIG_I_LIKE_RECEPTOR_SIGNALING_PATHWAY	1
KEGG_ADHERENS_JUNCTION	1
KEGG_DORSO_VENTRAL_AXIS_FORMATION	1
KEGG_GLUTATHIONE_METABOLISM	1
KEGG_ALDOSTERONE_REGULATED_SODIUM_REABSORPTION	1
KEGG_T_CELL_RECEPTOR_SIGNALING_PATHWAY	1
KEGG_TGF_BETA_SIGNALING_PATHWAY	1
KEGG_PATHOGENIC_ESCHERICHIA_COLI_INFECTION	1
KEGG_WNT_SIGNALING_PATHWAY	1
KEGG_REGULATION_OF_AUTOPHAGY	1
KEGG_PROSTATE_CANCER	1
KEGG_THYROID_CANCER	1
KEGG_P53_SIGNALING_PATHWAY	1
KEGG_MTOR_SIGNALING_PATHWAY	1
KEGG_ACUTE_MYELOID_LEUKEMIA	1
KEGG_INOSITOL_PHOSPHATE_METABOLISM	1
KEGG_NOD_LIKE_RECEPTOR_SIGNALING_PATHWAY	1
KEGG_GLIOMA	1
KEGG_TYROSINE_METABOLISM	1
KEGG_TYPE_II_DIABETES_MELLITUS	1
KEGG_FC_GAMMA_R_MEDIATED_PHAGOCYTOSIS	1
KEGG_B_CELL_RECEPTOR_SIGNALING_PATHWAY	1
KEGG_PATHWAYS_IN_CANCER	1
KEGG_LYSOSOME	1
KEGG_PHOSPHATIDYLINOSITOL_SIGNALING_SYSTEM	1
KEGG_AMYOTROPHIC_LATERAL_SCLEROSIS_ALS	1
KEGG_PRION_DISEASES	1
KEGG_GLYCEROPHOSPHOLIPID_METABOLISM	1
KEGG_NOTCH_SIGNALING_PATHWAY	1
KEGG_VIRAL_MYOCARDITIS	1
KEGG_INSULIN_SIGNALING_PATHWAY	1
KEGG_PANCREATIC_CANCER	1
KEGG_REGULATION_OF_ACTIN_CYTOSKELETON	1
KEGG_FC_EPSILON_RI_SIGNALING_PATHWAY	1
KEGG_NON_SMALL_CELL_LUNG_CANCER	1
KEGG_ENDOMETRIAL_CANCER	1
KEGG_ARRHYTHMOGENIC_RIGHT_VENTRICULAR_CARDIOMYOPATHY_ARVC	1
KEGG_TIGHT_JUNCTION	1
KEGG_BLADDER_CANCER	1
KEGG_GLYCOSAMINOGLYCAN_BIOSYNTHESIS_CHONDROITIN_SULFATE	1
KEGG_ADIPOCYTOKINE_SIGNALING_PATHWAY	1
KEGG_COLORECTAL_CANCER	1
KEGG_TOLL_LIKE_RECEPTOR_SIGNALING_PATHWAY	1
KEGG_NEUROTROPHIN_SIGNALING_PATHWAY	1
KEGG_VEGF_SIGNALING_PATHWAY	1
KEGG_GAP_JUNCTION	1
KEGG_ERBB_SIGNALING_PATHWAY	1
KEGG_HYPERTROPHIC_CARDIOMYOPATHY_HCM	1
KEGG_PORPHYRIN_AND_CHLOROPHYLL_METABOLISM	1
KEGG_NATURAL_KILLER_CELL_MEDIATED_CYTOTOXICITY	1
KEGG_LEUKOCYTE_TRANSENDOTHELIAL_MIGRATION	1
KEGG_TYPE_I_DIABETES_MELLITUS	1
KEGG_CHEMOKINE_SIGNALING_PATHWAY	1
KEGG_FOCAL_ADHESION	1
KEGG_PENTOSE_AND_GLUCURONATE_INTERCONVERSIONS	1
KEGG_PPAR_SIGNALING_PATHWAY	1
KEGG_AXON_GUIDANCE	1
KEGG_DILATED_CARDIOMYOPATHY	1
KEGG_ETHER_LIPID_METABOLISM	0.997727

### Sheet: SuppTable4_knouse_shotze
NAME	FDR q-val
KEGG_PROTEIN_EXPORT	0
KEGG_N_GLYCAN_BIOSYNTHESIS	0
KEGG_SNARE_INTERACTIONS_IN_VESICULAR_TRANSPORT	0
KEGG_ANTIGEN_PROCESSING_AND_PRESENTATION	0.000545481
KEGG_EPITHELIAL_CELL_SIGNALING_IN_HELICOBACTER_PYLORI_INFECTION	0.000659242
KEGG_GLYCOSAMINOGLYCAN_BIOSYNTHESIS_HEPARAN_SULFATE	0.00194114
KEGG_CYTOSOLIC_DNA_SENSING_PATHWAY	0.00340518
KEGG_SPLICEOSOME	0.00384263
KEGG_PROTEASOME	0.00841486
KEGG_PRIMARY_IMMUNODEFICIENCY	0.00895888
KEGG_VIBRIO_CHOLERAE_INFECTION	0.0148009
KEGG_BASAL_TRANSCRIPTION_FACTORS	0.0272196
KEGG_RNA_POLYMERASE	0.0445591
KEGG_PEROXISOME	0.117935
KEGG_RIG_I_LIKE_RECEPTOR_SIGNALING_PATHWAY	0.190786
KEGG_NOD_LIKE_RECEPTOR_SIGNALING_PATHWAY	0.208569
KEGG_BASAL_CELL_CARCINOMA	0.278989
KEGG_ABC_TRANSPORTERS	0.304791
KEGG_AXON_GUIDANCE	0.319053
KEGG_ADHERENS_JUNCTION	0.32104
KEGG_CELL_ADHESION_MOLECULES_CAMS	0.399388
KEGG_THYROID_CANCER	0.410125
KEGG_T_CELL_RECEPTOR_SIGNALING_PATHWAY	0.411235
KEGG_ENDOCYTOSIS	0.41274
KEGG_WNT_SIGNALING_PATHWAY	0.415401
KEGG_DRUG_METABOLISM_CYTOCHROME_P450	0.421678
KEGG_LEUKOCYTE_TRANSENDOTHELIAL_MIGRATION	0.422259
KEGG_PYRIMIDINE_METABOLISM	0.428131
KEGG_PPAR_SIGNALING_PATHWAY	0.56356
KEGG_PROSTATE_CANCER	0.635664
KEGG_RENAL_CELL_CARCINOMA	0.650815
KEGG_COMPLEMENT_AND_COAGULATION_CASCADES	0.658796
KEGG_NEUROTROPHIN_SIGNALING_PATHWAY	0.667033
KEGG_PATHWAYS_IN_CANCER	0.668482
KEGG_PHOSPHATIDYLINOSITOL_SIGNALING_SYSTEM	0.729071
KEGG_INOSITOL_PHOSPHATE_METABOLISM	0.731378
KEGG_GLYCEROPHOSPHOLIPID_METABOLISM	0.752238
KEGG_TOLL_LIKE_RECEPTOR_SIGNALING_PATHWAY	0.780162
KEGG_PURINE_METABOLISM	0.785799
KEGG_CHRONIC_MYELOID_LEUKEMIA	0.79295
KEGG_REGULATION_OF_ACTIN_CYTOSKELETON	0.800028
KEGG_GLYCOSAMINOGLYCAN_DEGRADATION	0.805983
KEGG_ACUTE_MYELOID_LEUKEMIA	0.812585
KEGG_ARRHYTHMOGENIC_RIGHT_VENTRICULAR_CARDIOMYOPATHY_ARVC	0.813393
KEGG_NOTCH_SIGNALING_PATHWAY	0.817463
KEGG_TYROSINE_METABOLISM	0.820361
KEGG_GLYCEROLIPID_METABOLISM	0.821562
KEGG_CYTOKINE_CYTOKINE_RECEPTOR_INTERACTION	0.82612
KEGG_LYSOSOME	0.826803
KEGG_ENDOMETRIAL_CANCER	0.827687
KEGG_ALDOSTERONE_REGULATED_SODIUM_REABSORPTION	0.833214
KEGG_VIRAL_MYOCARDITIS	0.84078
KEGG_FOCAL_ADHESION	0.84855
KEGG_DILATED_CARDIOMYOPATHY	0.855246
KEGG_CHEMOKINE_SIGNALING_PATHWAY	0.856647
KEGG_HISTIDINE_METABOLISM	0.879527
KEGG_METABOLISM_OF_XENOBIOTICS_BY_CYTOCHROME_P450	0.904398
KEGG_MELANOGENESIS	0.90966
KEGG_MAPK_SIGNALING_PATHWAY	0.912717
KEGG_TIGHT_JUNCTION	0.913616
KEGG_REGULATION_OF_AUTOPHAGY	0.927721
KEGG_GLUTATHIONE_METABOLISM	0.935168
KEGG_APOPTOSIS	0.948842
KEGG_VASCULAR_SMOOTH_MUSCLE_CONTRACTION	0.971166
KEGG_AMYOTROPHIC_LATERAL_SCLEROSIS_ALS	0.979806
KEGG_LEISHMANIA_INFECTION	0.989325
KEGG_HYPERTROPHIC_CARDIOMYOPATHY_HCM	0.998392
KEGG_PROPANOATE_METABOLISM	0.999139
KEGG_B_CELL_RECEPTOR_SIGNALING_PATHWAY	1
KEGG_BETA_ALANINE_METABOLISM	1
KEGG_ETHER_LIPID_METABOLISM	1
KEGG_FATTY_ACID_METABOLISM	1
KEGG_BUTANOATE_METABOLISM	1
KEGG_ECM_RECEPTOR_INTERACTION	1
KEGG_DORSO_VENTRAL_AXIS_FORMATION	1
KEGG_GLYCINE_SERINE_AND_THREONINE_METABOLISM	1
KEGG_SELENOAMINO_ACID_METABOLISM	1
KEGG_NEUROACTIVE_LIGAND_RECEPTOR_INTERACTION	1

### Sheet: SuppTable4_knouse_broad
NAME	FDR q-val
KEGG_PROTEIN_EXPORT	0
KEGG_ANTIGEN_PROCESSING_AND_PRESENTATION	0.00552874
KEGG_GLYCOSAMINOGLYCAN_BIOSYNTHESIS_HEPARAN_SULFATE	0.00597287
KEGG_SNARE_INTERACTIONS_IN_VESICULAR_TRANSPORT	0.00759486
KEGG_CYTOSOLIC_DNA_SENSING_PATHWAY	0.00831803
KEGG_PRIMARY_IMMUNODEFICIENCY	0.00901402
KEGG_RIG_I_LIKE_RECEPTOR_SIGNALING_PATHWAY	0.00973097
KEGG_PROTEASOME	0.0653971
KEGG_SYSTEMIC_LUPUS_ERYTHEMATOSUS	0.10328
KEGG_DRUG_METABOLISM_CYTOCHROME_P450	0.112768
KEGG_TOLL_LIKE_RECEPTOR_SIGNALING_PATHWAY	0.114052
KEGG_RETINOL_METABOLISM	0.118788
KEGG_NOD_LIKE_RECEPTOR_SIGNALING_PATHWAY	0.120425
KEGG_BASAL_TRANSCRIPTION_FACTORS	0.135717
KEGG_EPITHELIAL_CELL_SIGNALING_IN_HELICOBACTER_PYLORI_INFECTION	0.13868
KEGG_METABOLISM_OF_XENOBIOTICS_BY_CYTOCHROME_P450	0.140817
KEGG_PEROXISOME	0.144311
KEGG_ADHERENS_JUNCTION	0.180853
KEGG_ENDOCYTOSIS	0.293938
KEGG_N_GLYCAN_BIOSYNTHESIS	0.296253
KEGG_RNA_POLYMERASE	0.296941
KEGG_B_CELL_RECEPTOR_SIGNALING_PATHWAY	0.299681
KEGG_GLYCOSAMINOGLYCAN_BIOSYNTHESIS_CHONDROITIN_SULFATE	0.302245
KEGG_DORSO_VENTRAL_AXIS_FORMATION	0.305992
KEGG_PHOSPHATIDYLINOSITOL_SIGNALING_SYSTEM	0.30816
KEGG_LEISHMANIA_INFECTION	0.310953
KEGG_REGULATION_OF_AUTOPHAGY	0.314927
KEGG_ABC_TRANSPORTERS	0.315584
KEGG_T_CELL_RECEPTOR_SIGNALING_PATHWAY	0.323466
KEGG_RENAL_CELL_CARCINOMA	0.377472
KEGG_GLYCEROLIPID_METABOLISM	0.378727
KEGG_COMPLEMENT_AND_COAGULATION_CASCADES	0.401197
KEGG_CYTOKINE_CYTOKINE_RECEPTOR_INTERACTION	0.427581
KEGG_TGF_BETA_SIGNALING_PATHWAY	0.486885
KEGG_RIBOSOME	0.494482
KEGG_TYROSINE_METABOLISM	0.500279
KEGG_INOSITOL_PHOSPHATE_METABOLISM	0.505127
KEGG_WNT_SIGNALING_PATHWAY	0.517033
KEGG_LYSOSOME	0.549395
KEGG_PENTOSE_AND_GLUCURONATE_INTERCONVERSIONS	0.553764
KEGG_NATURAL_KILLER_CELL_MEDIATED_CYTOTOXICITY	0.669655
KEGG_NICOTINATE_AND_NICOTINAMIDE_METABOLISM	0.698468
KEGG_MELANOMA	0.707156
KEGG_ADIPOCYTOKINE_SIGNALING_PATHWAY	0.723386
KEGG_BASAL_CELL_CARCINOMA	0.725458
KEGG_FATTY_ACID_METABOLISM	0.727075
KEGG_PROSTATE_CANCER	0.729694
KEGG_BUTANOATE_METABOLISM	0.735022
KEGG_STEROID_BIOSYNTHESIS	0.737832
KEGG_O_GLYCAN_BIOSYNTHESIS	0.738844
KEGG_CHRONIC_MYELOID_LEUKEMIA	0.751397
KEGG_AXON_GUIDANCE	0.757413
KEGG_ARACHIDONIC_ACID_METABOLISM	0.758515
KEGG_FC_EPSILON_RI_SIGNALING_PATHWAY	0.760956
KEGG_MELANOGENESIS	0.766961
KEGG_PROPANOATE_METABOLISM	0.777493
KEGG_PRION_DISEASES	0.87976
KEGG_PATHWAYS_IN_CANCER	0.883161
KEGG_NEUROACTIVE_LIGAND_RECEPTOR_INTERACTION	0.883599
KEGG_TRYPTOPHAN_METABOLISM	0.890492
KEGG_VASCULAR_SMOOTH_MUSCLE_CONTRACTION	0.892854
KEGG_ALDOSTERONE_REGULATED_SODIUM_REABSORPTION	0.894389
KEGG_PYRUVATE_METABOLISM	0.915228
KEGG_CHEMOKINE_SIGNALING_PATHWAY	0.939494
KEGG_NOTCH_SIGNALING_PATHWAY	0.945924
KEGG_ARRHYTHMOGENIC_RIGHT_VENTRICULAR_CARDIOMYOPATHY_ARVC	0.970704
KEGG_RENIN_ANGIOTENSIN_SYSTEM	0.974438
KEGG_MAPK_SIGNALING_PATHWAY	0.9761
KEGG_FC_GAMMA_R_MEDIATED_PHAGOCYTOSIS	0.984051
KEGG_TYPE_II_DIABETES_MELLITUS	0.989725
KEGG_GLYCOSAMINOGLYCAN_DEGRADATION	0.998769
KEGG_TIGHT_JUNCTION	1
KEGG_GLYCEROPHOSPHOLIPID_METABOLISM	1
KEGG_LYSINE_DEGRADATION	1
KEGG_ASCORBATE_AND_ALDARATE_METABOLISM	1
KEGG_GALACTOSE_METABOLISM	1
KEGG_CELL_ADHESION_MOLECULES_CAMS	1
KEGG_GNRH_SIGNALING_PATHWAY	1
KEGG_INTESTINAL_IMMUNE_NETWORK_FOR_IGA_PRODUCTION	1
KEGG_VALINE_LEUCINE_AND_ISOLEUCINE_DEGRADATION	1
KEGG_PPAR_SIGNALING_PATHWAY	1
KEGG_PANCREATIC_CANCER	1
KEGG_PRIMARY_BILE_ACID_BIOSYNTHESIS	1
KEGG_VIBRIO_CHOLERAE_INFECTION	1
KEGG_LEUKOCYTE_TRANSENDOTHELIAL_MIGRATION	1
KEGG_NEUROTROPHIN_SIGNALING_PATHWAY	1
KEGG_CALCIUM_SIGNALING_PATHWAY	1
KEGG_GLIOMA	1
KEGG_BETA_ALANINE_METABOLISM	1
KEGG_GLYCINE_SERINE_AND_THREONINE_METABOLISM	1
KEGG_VEGF_SIGNALING_PATHWAY	1
KEGG_HISTIDINE_METABOLISM	1
KEGG_HEDGEHOG_SIGNALING_PATHWAY	1
KEGG_OLFACTORY_TRANSDUCTION	1

### Sheet: SuppTable4_GLYCOSAMINOGLYCAN
id	gene	median.qnorm.shotze	median.qnorm.broad	median.qnorm.knouse
Ext1	EXT1	-0.841334	-0.373983	-1.45173
Hs2st1	HS2ST1	-0.206365	-0.255681	-1.3052
Ndst1	NDST1	0.0556087	-0.168421	-1.25285
Hs6st1	HS6ST1	-0.206623	-0.634428	-1.16702
B3galt6	B3GALT6	-0.426532	-0.220205	-1.14918
Glce	GLCE	-0.627945	-0.0694953	-1.0415
Ext2	EXT2	-0.287297	-0.511611	-0.8591
Xylt2	XYLT2	0.0281779	-0.675913	-0.824626
Extl3	EXTL3	-0.10999	-0.243385	-0.768783
B4galt7	B4GALT7	-0.818812	-0.226645	-0.669391
B3gat3	B3GAT3	-0.349915	-0.267335	-0.328951
Ndst2	NDST2	0.0877898	-0.0416018	-0.166572
Hs3st3b1	HS3ST3B1	0.027954	-0.0740808	-0.125038
Extl1	EXTL1	0.0752181	-0.314979	0.182075
Extl2	EXTL2	-0.0232112	-0.338421	0.303768

### Sheet: SuppTable4_ANTIGEN
id	gene	median.qnorm.shotze	median.qnorm.broad	median.qnorm.knouse
Hspa8	HSPA8	-1.18936	-0.353487	-2.28695
Hspa5	HSPA5	-0.779074	-1.64532	-2.17772
Nfyb	NFYB	-0.901351	-0.890421	-2.07935
Tap1	TAP1	0.296351	-0.355192	-2.07069
B2m	B2M	0.0301956	-0.0512881	-1.7394
Nfyc	NFYC	-0.704213	-1.13042	-1.44934
Tapbp	TAPBP	-0.783834	-0.106094	-1.18153
Calr	CALR	-0.127041	-0.322461	-1.13963
Nfya	NFYA	-0.554679	-0.3839	-0.699891
Hsp90ab1	HSP90AB1	-0.186728	-0.428693	-0.345087
Canx	CANX	0.00153049	-0.17381	-0.306257
Hspa4	HSPA4	-0.0261331	0.0227812	-0.303483
Pdia3	PDIA3	-0.253634	0.0315202	-0.286726
Hsp90aa1	HSP90AA1	-0.377957	-0.205469	-0.233797
Psme2	PSME2	-0.363355	-0.464985	-0.154493
Rfx5	RFX5	0.0166542	-0.271024	-0.123004
Lgmn	LGMN	0.141492	0.451233	-0.122774
Cd74	CD74	-0.00490688	0.209494	-0.120536
Psme3	PSME3	-0.353221	-0.203995	-0.0845656
Hspa2	HSPA2	0.34855	0.250494	-0.0357349
Ctsb	CTSB	-0.00580851	0.125751	-0.0129814
Psme1	PSME1	-0.000848799	-0.828315	0.0499187
Rfxank	RFXANK	0.0967879	-0.311145	0.103212
Creb1	CREB1	-0.112597	-0.071781	0.171962

### Sheet: SuppTable4_PROTEIN_EXPORT
id	gene	median.qnorm.shotze	median.qnorm.broad	median.qnorm.knouse
Hspa5	HSPA5	-0.779074	-1.64532	-2.17772
Sec61a1	SEC61A1	-1.23601	-1.75882	-2.01318
Srp19	SRP19	-1.82341	-0.907996	-1.89809
Oxa1l	OXA1L	-0.753773	-0.427842	-1.81043
Srp72	SRP72	-1.19365	-1.36736	-1.80707
Srpr	SRPRA	-0.888483	-0.665811	-1.6899
Spcs3	SPCS3	-0.0109627	-1.16143	-1.60874
Sec61g	SEC61G	-1.33612	-1.14535	-1.56187
Srp68	SRP68	-0.818621	-0.931431	-1.4763
Srp9	SRP9	-0.526374	-0.875269	-1.47043
Spcs2	SPCS2	-0.444044	-1.11987	-1.43887
Sec62	SEC62	-0.156249	-0.676367	-1.40375
Sec63	SEC63	-0.0651494	-0.838592	-1.14915
Sec61b	SEC61B	-0.472146	-0.732	-0.720395
Srprb	SRPRB	-0.772988	-0.853082	-0.403508
Sec11c	SEC11C	-0.155267	0.39489	-0.145786
Sec11a	SEC11A	0.116369	0.0893034	-0.106175
Sec61a2	SEC61A2	0.0751089	0.0422116	-0.0458516
Immp1l	IMMP1L	-0.247695	0.188367	-0.00879254

### Sheet: SuppTable4_N_GLYCAN
id	gene	median.qnorm.shotze	median.qnorm.broad	median.qnorm.knouse
Alg2	ALG2	-1.46742	-1.99226	-2.29028
Alg11	ALG11	-0.562138	-1.91807	-2.23686
Dpagt1	DPAGT1	-1.41456	-2.27633	-1.97416
Alg1	ALG1	-1.61742	-1.3891	-1.74697
Mgat1	MGAT1	-1.20681	-0.592025	-1.6967
Alg14	ALG14	-0.575333	-1.3471	-1.62955
Rft1	RFT1	-1.10776	-1.54152	-1.26315
Dolpp1	DOLPP1	-0.341521	-0.572768	-1.25453
Dad1	DAD1	-1.28772	-1.80662	-1.18765
B4galt1	B4GALT1	-0.125862	0.00585344	-1.08972
Dpm2	DPM2	-0.0416929	-0.583694	-1.08297
Mgat2	MGAT2	-0.106919	-0.180482	-0.994371
Alg5	ALG5	-0.0336877	-0.393075	-0.988207
Stt3a	STT3A	-0.221412	-0.390036	-0.976208
Man2a1	MAN2A1	0.179772	0.239417	-0.966331
Ddost	DDOST	-0.299864	-1.17277	-0.911602
Dpm3	DPM3	-0.146866	-0.393614	-0.874716
Rpn1	RPN1	-0.813172	-1.58389	-0.806942
Alg6	ALG6	-0.221912	-0.420117	-0.529089
Alg10b	ALG10B	-0.0365588	0.0531445	-0.422015
Man1a	MAN1A1	-0.498191	0.113013	-0.361423
Ganab	GANAB	-0.14567	-0.405049	-0.343729
Alg9	ALG9	-0.131923	-0.133655	-0.280799
Alg3	ALG3	0.322189	0.0396008	-0.275027
B4galt3	B4GALT3	-0.295497	-0.43106	-0.247563
Rpn2	RPN2	0.0748045	-1.21773	-0.227679
Mgat4b	MGAT4B	0.313762	0.10732	-0.214119
Alg13	ALG13	-0.57514	-1.92864	-0.212327
Stt3b	STT3B	0.00446098	-0.535675	-0.211372
Dpm1	DPM1	-0.396041	-0.365854	-0.204102
Man1a2	MAN1A2	-0.450334	-0.0341347	-0.174887
Man1b1	MAN1B1	0.306632	0.0541142	-0.16254
St6gal1	ST6GAL1	-0.189171	0.228856	-0.127511
Man1c1	MAN1C1	0.0225593	-0.0146018	-0.114813
Mgat5	MGAT5	0.0359649	-0.13351	-0.108777
B4galt2	B4GALT2	0.0634611	-0.0322932	-0.103637
Alg12	ALG12	-0.0743675	-0.355323	-0.0783392
Mogs	MOGS	-0.312237	-0.500249	-0.0425827
Mgat3	MGAT3	0.162949	-0.046698	-0.0279577
Mgat4a	MGAT4A	0.158742	-0.197012	-0.0219002
Man2a2	MAN2A2	-0.419167	0.357837	-0.0130595
Alg8	ALG8	0.0298326	-0.490221	-0.00786734
Fut8	FUT8	-0.17481	0.215775	0.0763427

### Sheet: SuppTable4_SNARE
id	gene	median.qnorm.shotze	median.qnorm.broad	median.qnorm.knouse
Gosr2	GOSR2	-1.16687	-1.00762	-1.88534
Ykt6	YKT6	-1.45578	-1.64769	-1.87926
Use1	USE1	0.197448	-0.586903	-1.74038
Stx4a	STX4	0.0720158	-0.0185508	-1.65016
Gosr1	GOSR1	-0.306865	-0.0508647	-1.64981
Snap23	SNAP23	-0.854737	-0.378772	-1.63608
Stx18	STX18	-0.0857525	-0.84996	-1.25596
Stx5a	STX5	-0.729463	-1.0921	-1.25594
Bnip1	BNIP1	-0.263093	-0.669616	-1.16692
Bet1	BET1	-0.504274	-0.41084	-0.558287
Stx12	STX12	0.211606	-0.158046	-0.21989
Bet1l	BET1L	0.189266	-0.119325	-0.183953
Vamp3	VAMP3	-0.103264	0.0978198	-0.161614
Stx8	STX8	-0.0876028	0.0231133	-0.137671
Vti1b	VTI1B	0.0307792	-0.356859	-0.129267
Stx2	STX2	0.274629	-0.0978157	-0.12848
Stx1b	STX1B	-0.0969149	-0.213626	-0.0787677
Vamp8	VAMP8	0.148525	-0.0721709	-0.0403072
Vamp2	VAMP2	0.00575775	-0.0114786	-0.0175849
Stx1a	STX1A	0.137077	0.11972	-0.0145241
Vti1a	VTI1A	-0.248242	-0.167431	-0.0117474
Snap29	SNAP29	0.102192	-0.41347	0.0143494
Stx7	STX7	-0.0787853	0.227189	0.0184603
Vamp1	VAMP1	0.26511	0.179958	0.0343117
Stx16	STX16	-0.151717	0.215001	0.0530333
Snap47	SNAP47	-0.249399	0.0842941	0.0889312
Stx6	STX6	0.0284113	0.0825851	0.100397
Stx3	STX3	0.0756214	0.242144	0.164098
Stx17	STX17	0.0542063	0.522	0.330675
